# Multiple pathways to the evolution of positive assortment in aggregative multicellularity

**DOI:** 10.1101/2025.02.17.638078

**Authors:** Kayla S. Stoy, Kathryn A. MacGillivray, Anthony J. Burnetti, Cornelia Barrett, William C. Ratcliff

## Abstract

The evolutionary transition to multicellularity requires shifting the primary unit of selection from cells to multicellular collectives. How this occurs in aggregative organisms remains poorly understood. Clonal development provides a direct path to multicellular adaptation through genetic identity between cells, but aggregative organisms face a constraint: selection on collective-level traits cannot drive adaptation without positive genetic assortment. We leveraged experimental evolution of flocculating *Saccharomyces cerevisiae* to examine the evolution and role of genetic assortment in multicellular adaptation. After 840 generations of selection for rapid settling, 13 of 19 lineages evolved increased positive assortment relative to their ancestor. However, assortment provided no competitive advantage during settling selection, suggesting it arose as an indirect effect of selection on cell-level traits rather than through direct selection on collective-level properties. Genetic reconstruction experiments and protein structure modeling revealed two distinct pathways to assortment: kin recognition mediated by mutations in the *FLO1* adhesion gene and generally enhanced cellular adhesion that improved flocculation efficiency independent of partner genotype. The evolution of assortment without immediate adaptive benefit suggests that key innovations enabling multicellular adaptation may arise indirectly through cell-level selection. Our results demonstrate fundamental constraints on aggregative multicellularity and help explain why aggregative lineages have remained simple.
