## Supplemental Table 2 for "Multiple pathways to the evolution of positive assortment in aggregative multicellularity"

### Sheet: Strains
Strain	Relevant genotype	Strain background
Anc-GFP	lys2::pTEF2-yeGFP-NAT/lys2::pTEF2-yeGFP-NAT	Floc ancestor
Anc-RFP	HO/ho::mKate2:Nat	Floc ancestor
F1-GFP through F20-GFP	LYS2/lys2::pTEF-GFP-NAT	F1 through F20 (clonal isolates)
F1-RFP through F20-RFP	LYS2/lys2::pTEF-RFP-NAT	F1 through F20 (clonal isolates)
F5 FLO1-Anc	ura3::KAN-GAL1p-F5FLO1/ura3::KAN-GAL1p-F5FLO1
F7 FLO1-Anc	ura3::KAN-GAL1p-F7FLO1/ura3::KAN-GAL1p-F7FLO1
F15 FLO1-Anc	ura3::KAN-GAL1p-F15FLO1/ura3::KAN-GAL1p-F15FLO1
F18 FLO1-Anc	ura3::KAN-GAL1p-F18FLO1/ura3::KAN-GAL1p-F18FLO1
F5 FLO1-Anc GFP	LYS2/lys2::pTEF-GFP-NAT	F5 FLO1-Anc
F7 FLO1-Anc GFP	LYS2/lys2::pTEF-GFP-NAT	F7 FLO1-Anc
F15 FLO1-Anc GFP	LYS2/lys2::pTEF-GFP-NAT	F15 FLO1-Anc
F18 FLO1-Anc GFP	LYS2/lys2::pTEF-GFP-NAT	F18 FLO1-Anc

### Sheet: primers
Primer name	Sequence	Description
LYS2::TEF_GFP_F	AACTGCTAATTATAGAGAGATATCACAGAGTTACTCACTAggtcgacggatccccgggtt	Amplify NAT-pTEF-GFP from plasmid pYM25 or NAT-pTEF RFP from pYM42, with lys2 homology overhangs
LYS2::TEF_GFP_R	TAATTATTGTACATGGACATATCATACGTAATGCTCAACCtcgatgaattcgagctcgtt	Amplify NAT-pTEF-GFP from plasmid pYM25 or NAT-pTEF RFP from pYM42, with lys2 homology overhangs
ura3 flank F	AACAAAAACCTGCAGGAAAC	amplify Kan-GAL1p-FLO1 with ura3 homology overhangs
ura3 flank R	GTGAGTTTAGTATACATGCA	amplify Kan-GAL1p-FLO1 with ura3 homology overhangs

### Sheet: plasmids
Plasmid name	Description
pYM25	Contains NAT-pTEF-GFP cassette for constitutive GFP tagging
pYM42	Contains NAT-pTEF-RFP cassette for constitutive RFP tagging
